# Environmental drivers behind the genetic differentiation in mountain chickadees (*Poecile gambeli)*

**DOI:** 10.1101/2023.02.25.529994

**Authors:** P Srikanthan, TM Burg

## Abstract

Anthropogenic climate change has a large impact on wildlife populations and the scale of the impacts have been increasing. In this study, we utilised ddRAD sequence data to investigate genetic divergence and identify the environmental drivers of genetic differentiation between 12 populations of mountain chickadees, family Paridae, sampled across North America. To delineate populations and identify potential zones of hybridisation, we conducted a discriminant analysis of principal components (DAPC), admixture analysis, and calculated pairwise Fst values. The DAPC revealed four clusters: southern California, eastern Rocky Mountains, northwestern Rocky Mountains and Oregon/northern California. We then used BayeScEnv to highlight significant outlier SNPs associated with the five environmental variables. We identified over 150 genes linked to outlier SNPs associated with more than 15 pathways, including stress response and circadian rhythm. We also found a strong signal of isolation by distance. Local temperature was highly correlated with genetic distance. Maxent simulations showed a northward range shift over the next 50 years and a decrease in suitable habitat, highlighting the need for immediate conservation action.
