## Supplemental_Data for "Environmental drivers behind the genetic differentiation in mountain chickadees (*Poecile gambeli)*": Poecile_gambeli_maxnet_evalTbl.csv

fc	rm	tune.args	auc.train	cbi.train	auc.diff.avg	auc.diff.sd	auc.val.avg	auc.val.sd	cbi.val.avg	cbi.val.sd	or.10p.avg	or.10p.sd	or.mtp.avg	or.mtp.sd	AICc	delta.AICc	w.AIC	ncoef
L	1	fc.L_rm.1	0.925794627892433	0.94	0.00198309643449518	0.00153987377568633	0.92628603923102	0.00220478201977832	0.938333333333333	0.00752772652709077	0.101313982711621	0.0158020773246304	0.000187687687687688	0.000459739065837684	136189.941056714	4724.56024602341	0	12
LQ	1	fc.LQ_rm.1	0.936256479049406	0.972	0.00210137785024032	0.00195411100198919	0.936637927184778	0.00247514697355595	0.973666666666667	0.0105388171379271	0.100375122028665	0.013797885823194	0.000187687687687688	0.000459739065837684	133782.965573927	2317.58476323646	0	13
H	1	fc.H_rm.1	0.947336041275797	1	0.00203327708830684	0.00172578687523285	0.947394699634955	0.00229969294241995	0.993833333333333	0.00483390801181267	0.102061144383979	0.0125053814775805	0.000187687687687688	0.000459739065837684	131465.38081069	0	0.999770656019239	72
LQH	1	fc.LQH_rm.1	0.947290737961226	1	0.00202943902733682	0.00172491754655242	0.947372365714984	0.0023178768000874	0.993666666666667	0.00516397779494323	0.101685980130862	0.012404476125312	0.000187687687687688	0.000459739065837684	131482.140927114	16.7601164235093	0.000229343980761248	76
L	2	fc.L_rm.2	0.925466135084428	0.95	0.00200878408044867	0.00156454477978203	0.925793255995028	0.0022484088759715	0.944666666666667	0.0118771489283694	0.100189123319045	0.0177707258433953	0.000187687687687688	0.000459739065837684	136809.484022546	5344.10321185587	0	10
LQ	2	fc.LQ_rm.2	0.934516829268293	0.975	0.00219689544279058	0.00197373672789984	0.934567241834073	0.00257076921899881	0.973666666666667	0.0090258886912407	0.100565976550229	0.0162725020018954	0.000187687687687688	0.000459739065837684	134494.0509872	3028.67017651009	0	10
H	2	fc.H_rm.2	0.944908111319575	0.997	0.00188876900738647	0.00166867086855899	0.945237717582599	0.00213541423819331	0.992833333333333	0.00617791766428355	0.101687246864412	0.0127008432173413	0.000187687687687688	0.000459739065837684	131977.398185436	512.017374745687	6.55752780023159e-112	44
LQH	2	fc.LQH_rm.2	0.944915078173859	0.997	0.0018907653126707	0.00166761429558922	0.94524485596395	0.00214536106617887	0.992666666666667	0.00640832791503889	0.101687457986671	0.0123588335600413	0.000187687687687688	0.000459739065837684	131976.886735281	511.505924590543	8.46837595794829e-112	44
L	3	fc.L_rm.3	0.9239505753596	0.962	0.00205145593801544	0.00161800736944784	0.924464256199394	0.00232560738828318	0.960833333333333	0.0114963762406537	0.10056323196087	0.0165470993314867	0.000187687687687688	0.000459739065837684	137325.249015157	5859.86820446668	0	9
LQ	3	fc.LQ_rm.3	0.934049036898061	0.975	0.00224449342903286	0.00200811695951252	0.934269577212195	0.00264595638639855	0.975	0.00804984471899925	0.100189545563561	0.0165020162527226	0.000187687687687688	0.000459739065837684	134929.924835198	3464.54402450754	0	11
H	3	fc.H_rm.3	0.943345222013759	0.999	0.00179702283779528	0.0016118124084472	0.943572567153768	0.00206121120519923	0.9955	0.00437035467668244	0.101312082611295	0.0126074564945969	0.000187687687687688	0.000459739065837684	132398.250503258	932.869692567561	2.69042244417071e-203	37
LQH	3	fc.LQH_rm.3	0.943373189493433	0.999	0.00180933435046219	0.00160508491555391	0.94356833862828	0.00206727073328228	0.9955	0.00344963766213207	0.100936918358178	0.0127811840492698	0.000187687687687688	0.000459739065837684	132369.028200593	903.647389903053	5.96160057583723e-197	32
