## Supplemental_Data for "Environmental drivers behind the genetic differentiation in mountain chickadees (*Poecile gambeli)*": gene_SuppInfo.xlsx

### Sheet: Legend
This supplement contains information on the genes and pathways identified using ShinyGO
	Sheet	Information
	Temperature_Human	Genes identified using BayeScEnv outlier SNPs associated with temperature, using a human reference on ShinyGO
	Temperature_Finch	Genes identified using BayeScEnv outlier SNPs associated with temperature, using a Zebra Finch reference on ShinyGO
	Bayescan_Human	Genes identified using BayeScan outlier SNPs, using a human reference on ShinyGO
	Bayescan_Finch	Genes identified using BayeScan outlier SNPs, using a zebra finch reference on ShinyGO
	Bayescan_Pathways_Human	Pathways and genes identified using BayeScan outlier SNPs , using a human reference on ShinyGO

### Sheet: Temperature_Human
N	High level GO category	Genes
35	Response to stress	SLC4A1 GIPR BTK AAAS TBL2 HDAC5 MVK TRPV4 DPYSL3 GGCX CAPZA1 ZBTB17 VAMP8 NR4A3 PLP1 CDKN1A HROB F2RL3 WNT2B RBM17 SLC15A4 EPHA2 POLE3 MOV10 SPON2 PGLYRP2 ELAVL4 RELL2 TMUB2 HDAC3 HSPB7 MAN1B1 SP1 PCBP2 TXNIP
31	Cellular localization	SLC4A1 NADK BTK TMEM38A AAAS GLA RPS13 TRPV4 SRSF3 CAPZA1 VAMP8 NR4A3 RAB9B ARFGEF2 CSE1L CDKN1A TIMM8A F2RL3 PEX11B CPLANE2 SLC15A4 CSNK1D EPHA2 TMSB15B SV2A HDAC3 RPL36A RAB44 OTUD7B RBM8A TXNIP
26	Regulation of biological quality	SLC4A1 NADK MLXIPL GIPR BTK PIK3C2A TMEM38A ADD2 TRPV4 GGCX CAPZA1 VAMP8 NR4A3 CDKN1A F2RL3 PEX11B SLC15A4 POU4F2 MOV10 TMSB15B SV2A ELAVL4 HJV HDAC3 MAFA FCHSD1
25	Macromolecule localization	SLC4A1 NADK GIPR AAAS RPS13 SRSF3 VAMP8 RAB9B ARFGEF2 CSE1L CDKN1A TIMM8A PEX11B CPLANE2 SLC15A4 GLTP CSNK1D EPHA2 TMSB15B HDAC3 MAFA RPL36A OTUD7B RBM8A TXNIP
24	Immune system process	SLC4A1 GIPR BTK ADD2 GLA HDAC5 TRPV4 CAPZA1 VAMP8 NR4A3 RAB9B CDKN1A WNT2B SLC15A4 SLC16A3 EPHA2 POU4F2 MOV10 SPON2 PGLYRP2 SP7 PCBP2 RAB44 OTUD7B
24	Catabolic process	SLC4A1 MLXIPL MRC2 PIK3C2A AAAS GLA RPS13 VAMP8 CSNK1D MOV10 PGLYRP2 ELAVL4 TMUB2 PFKFB3 MAN1B1 MMP23B PCBP2 MMP17 GK RPL36A OTUD7B RBM8A RNF115 LIX1L
22	Regulation of multicellular organismal process	BTK PIK3C2A TMEM38A HDAC5 TRPV4 VAMP8 NR4A3 POLR3GL ARFGEF2 WNT2B EPHA2 POU4F2 MOV10 SPON2 PGLYRP2 GBX1 HDAC3 HSPB7 MAF SP1 PCBP2 OTUD7B
21	Regulation of localization	NADK GIPR PIK3C2A TMEM38A AAAS HDAC5 TRPV4 DPYSL3 VAMP8 NR4A3 PLP1 F2RL3 CPLANE2 EPHA2 POU4F2 TMSB15B SV2A HDAC3 SP1 CLCNKA OTUD7B
21	Cellular component biogenesis	PIK3C2A ADD2 AAAS TAF7L UBTF TRPV4 DPYSL3 CAPZA1 VAMP8 CPLANE2 TCHP CSNK1D EPHA2 TMSB15B SV2A USP39 MAT2A HDAC3 RNF212 FCHSD1 RPL36A
20	Regulation of response to stimulus	GIPR BTK TMEM101 AAAS MVK TRPV4 VAMP8 NR4A3 ARFGEF2 F2RL3 SLC15A4 CSNK1D EPHA2 POU4F2 PGLYRP2 RELL2 HDAC3 PCBP2 OTUD7B RNF115
19	Response to external stimulus	GIPR BTK TBL2 HDAC5 MVK TRPV4 CAPZA1 VAMP8 CDKN1A WNT2B SLC15A4 EPHA2 POU4F2 MOV10 SPON2 PGLYRP2 GBX1 PCBP2 TXNIP
16	Anatomical structure morphogenesis	MLXIPL PIK3C2A HDAC5 TRPV4 ZBTB17 NR4A3 WNT2B AMHR2 EPHA2 POU4F2 MOV10 ELAVL4 GBX1 NYAP1 SFTPB SP1
16	Regulation of signaling	NADK GIPR TMEM101 TRPV4 VAMP8 ARFGEF2 F2RL3 SLC15A4 CSNK1D EPHA2 POU4F2 ELAVL4 RELL2 HDAC3 OTUD7B RNF115
16	Regulation of developmental process	BTK HDAC5 TRPV4 NR4A3 CDKN1A WNT2B CSNK1D EPHA2 POU4F2 MOV10 PGLYRP2 ELAVL4 GBX1 SP7 MAF SP1
15	Immune response	GIPR BTK GLA CAPZA1 VAMP8 NR4A3 RAB9B SLC15A4 EPHA2 MOV10 SPON2 PGLYRP2 PCBP2 RAB44 OTUD7B
13	Locomotion	PIK3C2A ADD2 HDAC5 TRPV4 DPYSL3 NR4A3 PLP1 SLC16A3 EPHA2 POU4F2 TMSB15B GBX1 SP1
13	Immune system development	SLC4A1 BTK ADD2 HDAC5 NR4A3 CDKN1A WNT2B SLC15A4 EPHA2 POU4F2 MOV10 PGLYRP2 SP7
13	Response to endogenous stimulus	PIK3C2A TMEM38A HDAC5 TRPV4 NR4A3 CDKN1A AMHR2 CSNK1D POU4F2 ELAVL4 HJV SP1 TXNIP
12	Regulation of immune system process	GIPR BTK TRPV4 VAMP8 NR4A3 CDKN1A SLC15A4 POU4F2 MOV10 SPON2 PGLYRP2 PCBP2
12	Regulation of molecular function	SLC4A1 GIPR BTK ADD2 GLA HDAC5 ARFGEF2 CDKN1A EPHA2 POU4F2 TXNIP ID3
11	System process	SLC4A1 PIK3C2A TMEM38A AAAS TRPV4 NR4A3 POU4F2 ELAVL4 GBX1 HSPB7 CLCNKA
11	Response to biotic stimulus	BTK HDAC5 CAPZA1 VAMP8 SLC15A4 EPHA2 MOV10 SPON2 PGLYRP2 PCBP2 TXNIP
11	Biological process involved in interspecies interaction between organisms	BTK HDAC5 CAPZA1 VAMP8 SLC15A4 EPHA2 MOV10 SPON2 PGLYRP2 SP1 PCBP2
11	Cell motility	PIK3C2A ADD2 HDAC5 TRPV4 DPYSL3 NR4A3 PLP1 SLC16A3 EPHA2 TMSB15B SP1
11	Localization of cell	PIK3C2A ADD2 HDAC5 TRPV4 DPYSL3 NR4A3 PLP1 SLC16A3 EPHA2 TMSB15B SP1
10	Regulation of locomotion	PIK3C2A HDAC5 TRPV4 DPYSL3 NR4A3 PLP1 EPHA2 POU4F2 TMSB15B SP1
10	Leukocyte activation	BTK GLA HDAC5 VAMP8 NR4A3 RAB9B CDKN1A SLC15A4 PGLYRP2 RAB44
10	Response to other organism	BTK HDAC5 CAPZA1 VAMP8 SLC15A4 EPHA2 MOV10 SPON2 PGLYRP2 PCBP2
9	Immune effector process	BTK GLA VAMP8 NR4A3 RAB9B SLC15A4 SPON2 PGLYRP2 RAB44
9	Cell population proliferation	MLXIPL BTK ZBTB17 NR4A3 CDKN1A WNT2B EPHA2 SP1 TXNIP
8	Reproduction	AAAS TAF7L HROB WNT2B AMHR2 POU4F2 RNF212 MMP23B
8	Biological adhesion	ADD2 TRPV4 NR4A3 EPHA2 ITGA10 SPON2 RELL2 SCARF2
8	Cell adhesion	ADD2 TRPV4 NR4A3 EPHA2 ITGA10 SPON2 RELL2 SCARF2
7	Reproductive process	AAAS TAF7L HROB WNT2B AMHR2 POU4F2 RNF212
7	Regulation of cellular component biogenesis	ADD2 DPYSL3 CAPZA1 TCHP EPHA2 TMSB15B FCHSD1
6	Response to abiotic stimulus	AAAS TBL2 TRPV4 CDKN1A POU4F2 TXNIP
5	Behavior	AAAS NR4A3 MYG1 ELAVL4 GBX1
5	Multi-organism process	AAAS TAF7L HROB POU4F2 FCHSD1
5	Cell cycle process	AAAS CDKN1A CSNK1D HDAC3 RNF212
5	Anatomical structure formation involved in morphogenesis	PIK3C2A HDAC5 WNT2B EPHA2 SP1
4	Growth	ST7L CDKN1A TCHP POU4F2
4	Rhythmic process	CSNK1D HDAC3 SP1 ID3
4	Production of molecular mediator of immune response	BTK NR4A3 SLC15A4 SPON2
4	Developmental process involved in reproduction	TAF7L WNT2B AMHR2 POU4F2
4	Cell growth	ST7L CDKN1A TCHP POU4F2
4	Sexual reproduction	AAAS TAF7L HROB POU4F2
4	Regulation of cell adhesion	TRPV4 NR4A3 EPHA2 RELL2
4	Regulation of growth	ST7L CDKN1A TCHP POU4F2
4	Taxis	TRPV4 EPHA2 POU4F2 GBX1
4	Multi-organism reproductive process	AAAS TAF7L HROB POU4F2
3	Autophagy	PIK3C2A VAMP8 LIX1L
3	Circadian rhythm	CSNK1D HDAC3 ID3
3	Locomotory behavior	MYG1 ELAVL4 GBX1
3	Multicellular organism reproduction	TAF7L HROB POU4F2
3	Multicellular organismal reproductive process	TAF7L HROB POU4F2
3	Leukocyte migration	ADD2 TRPV4 SLC16A3
3	Maintenance of location	TMEM38A F2RL3 TMSB15B
2	Activation of immune response	BTK NR4A3
2	Myeloid cell homeostasis	SLC4A1 SLC15A4
2	Antigen processing and presentation	CAPZA1 VAMP8
2	Regulation of circadian rhythm	CSNK1D HDAC3
2	Developmental growth	CDKN1A POU4F2
1	Leukocyte homeostasis	SLC15A4
1	Somatic diversification of immune receptors	SLC15A4
1	B cell selection	BTK
1	Neurotransmitter secretion	SV2A
1	Feeding behavior	NR4A3
1	Response to activity	HDAC5
1	Synaptic vesicle exocytosis	SV2A
1	Synaptic vesicle priming	SV2A
1	Developmental induction	WNT2B
1	Methylation	MAT2A
1	Modulation of process of other organism	SP1
1	Muscle adaptation	NR4A3
1	Multi-organism cellular process	FCHSD1
1	Regulation of behavior	NR4A3
1	Detection of stimulus	PGLYRP2
1	Multi-organism localization	AAAS
1	Meiotic cell cycle process	RNF212

### Sheet: Temperature_Finch
N	High level GO category	Genes
30	Response to stimulus	DPYSL3 ASB10 F2RL3 TMEM38A ID3 SLC4A1 RBM17 MAN1B1 POU4F2 CSNK1D OTUD7B SLC15A4 MVK TRPV4 PIK3C2A NR4A3 SPON2 MAFA HJV HDAC3 BTK MOV10 WNT2B ASB16 RNF115 TXNIP VAMP8 GBX1 RELL2 HROB
24	Cellular response to stimulus	ASB10 F2RL3 TMEM38A ID3 RBM17 MAN1B1 POU4F2 CSNK1D OTUD7B SLC15A4 TRPV4 PIK3C2A NR4A3 SPON2 MAFA HJV HDAC3 BTK WNT2B ASB16 RNF115 TXNIP RELL2 HROB
23	Localization	DPYSL3 F2RL3 TMEM38A SLC4A1 POU4F2 MRC2 ADD2 SLC16A3 CSNK1D OTUD7B SLC15A4 TRPV4 GLTP PIK3C2A CSE1L NR4A3 SCARF2 SPON2 MAFA HDAC3 VAMP8 SV2A G6PC3
23	Regulation of metabolic process	SIN3B ID3 SLC4A1 RBM17 ZBTB17 POU4F2 CSNK1D OTUD7B MAF SLC15A4 TRPV4 PIK3C2A ELAVL4 NR4A3 SPON2 MAFA HJV HDAC3 BTK MOV10 GBX1 MXD1 HDAC5
21	Positive regulation of biological process	DPYSL3 F2RL3 ID3 ZBTB17 POU4F2 CSNK1D SLC15A4 TRPV4 PIK3C2A ELAVL4 NR4A3 SPON2 MAFA HJV HDAC3 FCHSD1 BTK MOV10 WNT2B VAMP8 RELL2
21	Negative regulation of biological process	F2RL3 SIN3B TMEM38A ID3 SLC4A1 ZBTB17 POU4F2 ADD2 OTUD7B MVK TRPV4 ELAVL4 HDAC3 BTK MOV10 CAPZA1 ST7L RNF115 TXNIP VAMP8 MXD1
20	Signaling	ASB10 F2RL3 TMEM38A POU4F2 CSNK1D OTUD7B SLC15A4 TRPV4 PIK3C2A NR4A3 MAFA HJV HDAC3 BTK WNT2B ASB16 RNF115 VAMP8 SV2A RELL2
20	Multicellular organismal process	DPYSL3 F2RL3 TMEM38A ID3 SLC4A1 ZBTB17 POU4F2 OTUD7B MMP17 SLC15A4 TRPV4 PIK3C2A ELAVL4 SPON2 BTK WNT2B TXNIP VAMP8 GBX1 HSPB7
20	Cellular component organization or biogenesis	DPYSL3 TMEM38A SLC4A1 POU4F2 ADD2 CSNK1D PEX11B TRPV4 GLTP ELAVL4 RNF212 HDAC3 FCHSD1 CAPZA1 ST7L VAMP8 GBX1 SV2A USP39 HDAC5
20	Cellular component organization	DPYSL3 TMEM38A SLC4A1 POU4F2 ADD2 CSNK1D PEX11B TRPV4 GLTP ELAVL4 RNF212 HDAC3 FCHSD1 CAPZA1 ST7L VAMP8 GBX1 SV2A USP39 HDAC5
19	Establishment of localization	F2RL3 TMEM38A SLC4A1 POU4F2 MRC2 SLC16A3 SLC15A4 TRPV4 GLTP PIK3C2A CSE1L NR4A3 SCARF2 SPON2 MAFA HDAC3 VAMP8 SV2A G6PC3
18	Biosynthetic process	SIN3B ID3 UBTF ZBTB17 POU4F2 NADK OTUD7B MAF MVK TRPV4 PIK3C2A NR4A3 MAFA HJV HDAC3 MOV10 GBX1 MXD1
17	Regulation of biological quality	F2RL3 TMEM38A SLC4A1 POU4F2 ADD2 PEX11B SLC15A4 TRPV4 ELAVL4 MAFA HJV HDAC3 FCHSD1 MOV10 CAPZA1 VAMP8 SV2A
16	Developmental process	DPYSL3 ID3 SLC4A1 ZBTB17 POU4F2 OTUD7B MMP17 SLC15A4 TRPV4 PIK3C2A ELAVL4 BTK WNT2B TXNIP GBX1 HSPB7
16	Anatomical structure development	DPYSL3 ID3 SLC4A1 ZBTB17 POU4F2 OTUD7B MMP17 SLC15A4 TRPV4 PIK3C2A ELAVL4 BTK WNT2B TXNIP GBX1 HSPB7
15	Response to stress	DPYSL3 F2RL3 SLC4A1 RBM17 MAN1B1 SLC15A4 MVK TRPV4 SPON2 HDAC3 MOV10 WNT2B VAMP8 RELL2 HROB
11	Immune system process	SLC4A1 POU4F2 ADD2 OTUD7B SLC15A4 TRPV4 SPON2 BTK MOV10 WNT2B VAMP8
11	Regulation of response to stimulus	POU4F2 CSNK1D OTUD7B SLC15A4 MVK TRPV4 HDAC3 BTK RNF115 VAMP8 RELL2
10	Regulation of localization	DPYSL3 F2RL3 TMEM38A POU4F2 OTUD7B TRPV4 PIK3C2A NR4A3 HDAC3 VAMP8
10	Response to chemical	TMEM38A ID3 MAN1B1 POU4F2 TRPV4 SPON2 MAFA HJV BTK GBX1
10	Cellular localization	F2RL3 TMEM38A SLC4A1 CSNK1D OTUD7B TRPV4 CSE1L HDAC3 VAMP8 SV2A
9	Response to external stimulus	POU4F2 SLC15A4 MVK TRPV4 SPON2 MOV10 WNT2B VAMP8 GBX1
9	Cellular component biogenesis	DPYSL3 ADD2 CSNK1D TRPV4 HDAC3 FCHSD1 CAPZA1 SV2A USP39
9	Regulation of multicellular organismal process	TMEM38A POU4F2 OTUD7B TRPV4 PIK3C2A SPON2 BTK WNT2B VAMP8
8	Catabolic process	SLC4A1 MAN1B1 MRC2 PIK3C2A ELAVL4 MOV10 RNF115 VAMP8
8	Anatomical structure morphogenesis	ID3 ZBTB17 POU4F2 TRPV4 PIK3C2A ELAVL4 WNT2B GBX1
8	Regulation of signaling	CSNK1D OTUD7B SLC15A4 TRPV4 HDAC3 RNF115 VAMP8 RELL2
8	Macromolecule localization	SLC4A1 CSNK1D OTUD7B GLTP CSE1L MAFA HDAC3 VAMP8
7	Locomotion	DPYSL3 POU4F2 ADD2 TRPV4 PIK3C2A NR4A3 GBX1
6	Biological adhesion	ADD2 TRPV4 NR4A3 SCARF2 SPON2 RELL2
6	Regulation of immune system process	POU4F2 SLC15A4 TRPV4 SPON2 BTK VAMP8
6	System process	TMEM38A SLC4A1 POU4F2 TRPV4 ELAVL4 GBX1
6	Immune response	OTUD7B SLC15A4 SPON2 BTK MOV10 VAMP8
6	Cell adhesion	ADD2 TRPV4 NR4A3 SCARF2 SPON2 RELL2
5	Immune system development	SLC4A1 POU4F2 SLC15A4 BTK WNT2B
5	Regulation of locomotion	DPYSL3 POU4F2 TRPV4 PIK3C2A NR4A3
5	Cell motility	DPYSL3 ADD2 TRPV4 PIK3C2A NR4A3
5	Localization of cell	DPYSL3 ADD2 TRPV4 PIK3C2A NR4A3
4	Immune effector process	SLC15A4 SPON2 BTK VAMP8
4	Cell population proliferation	ZBTB17 NR4A3 BTK WNT2B
4	Response to biotic stimulus	SLC15A4 SPON2 MOV10 TXNIP
4	Response to endogenous stimulus	TMEM38A POU4F2 TRPV4 HJV
4	Regulation of cellular component biogenesis	DPYSL3 ADD2 FCHSD1 CAPZA1
4	Biological process involved in interspecies interaction between organisms	SLC15A4 SPON2 MOV10 VAMP8
4	Regulation of developmental process	ID3 POU4F2 TRPV4 WNT2B
3	Reproduction	MMP23B RNF212 WNT2B
3	Behavior	MMP17 ELAVL4 GBX1
3	Production of molecular mediator of immune response	SLC15A4 SPON2 BTK
3	Cell cycle process	CSNK1D RNF212 HDAC3
3	Regulation of cell adhesion	TRPV4 NR4A3 RELL2
3	Taxis	POU4F2 TRPV4 GBX1
3	Leukocyte activation	SLC15A4 BTK VAMP8
3	Response to other organism	SLC15A4 SPON2 MOV10
3	Regulation of molecular function	ID3 SLC4A1 ADD2
2	Reproductive process	RNF212 WNT2B
2	Growth	POU4F2 ST7L
2	Myeloid cell homeostasis	SLC4A1 SLC15A4
2	Autophagy	PIK3C2A VAMP8
2	Locomotory behavior	ELAVL4 GBX1
2	Cell growth	POU4F2 ST7L
2	Regulation of growth	POU4F2 ST7L
2	Anatomical structure formation involved in morphogenesis	PIK3C2A WNT2B
2	Leukocyte migration	ADD2 TRPV4
2	Maintenance of location	F2RL3 TMEM38A
1	Rhythmic process	ID3
1	Multi-organism process	FCHSD1
1	Leukocyte homeostasis	SLC15A4
1	Somatic diversification of immune receptors	SLC15A4
1	Activation of immune response	BTK
1	Developmental process involved in reproduction	WNT2B
1	Neurotransmitter secretion	SV2A
1	Circadian rhythm	ID3
1	Feeding behavior	MMP17
1	Response to abiotic stimulus	TRPV4
1	Synaptic vesicle exocytosis	SV2A
1	Synaptic vesicle priming	SV2A
1	Developmental induction	WNT2B
1	Multi-organism cellular process	FCHSD1
1	Developmental growth	POU4F2
1	Meiotic cell cycle process	RNF212

### Sheet: Bayescan_Human
N	High level GO category	Genes
37	Response to stress	SLC4A1 GIPR TP53BP1 AAAS CIRBP TBL2 GATA3 SMC3 HDAC5 MVK ZBTB17 DNMT3A EGR1 CDKN1A HROB MSTN SLC15A4 EPHA2 POLE3 VPS26B SPON2 PGLYRP2 ELAVL4 JAM3 TMUB2 HSPB7 MAN1B1 SP1 POLR3C PCBP2 MT-CO2 MT-ND5 MT-CO1 MT-ND4 MT-ND1 MT-ATP6 TXNIP
23	Cellular localization	SLC4A1 DDX20 MAPRE3 AAAS SRSF3 ARFGEF2 CSE1L CDKN1A IFT22 PEX11B REEP2 CPLANE2 RAB11FIP5 SLC15A4 CSNK1D EPHA2 VPS26B JAM3 MT-ATP6 CPT1B RAB44 RBM8A TXNIP
22	Immune system process	SLC4A1 GIPR TP53BP1 EFNA2 IL4I1 GATA3 HDAC5 EGR1 CDKN1A MSTN SLC15A4 SLC16A3 EPHA2 VPS26B POU4F2 SPON2 PGLYRP2 JAM3 SP7 POLR3C PCBP2 RAB44
22	Macromolecule localization	SLC4A1 GIPR MAPRE3 AAAS SRSF3 ARFGEF2 CSE1L CDKN1A IFT22 PEX11B REEP2 CPLANE2 RAB11FIP5 SLC15A4 CSNK1D EPHA2 VPS26B JAM3 MAFA CPT1B RBM8A TXNIP
21	Response to external stimulus	GIPR EFNA2 TBL2 GATA3 HDAC5 MVK DNMT3A EGR1 CDKN1A MSTN SLC15A4 EPHA2 VPS26B POU4F2 DPYSL5 SPON2 PGLYRP2 JAM3 POLR3C PCBP2 TXNIP
20	Cellular component biogenesis	DDX20 TP53BP1 MAPRE3 AAAS CIRBP SMC3 UBTF IFT22 CPLANE2 TUBGCP4 MSTN CSNK1D EPHA2 JAM3 RNF212 MT-ND2 MT-ND5 MT-ND4 MT-ND1 MT-CO3
19	Catabolic process	SLC4A1 MLXIPL MRC2 AAAS CIRBP IL4I1 CSNK1D VPS26B PGLYRP2 ELAVL4 TMUB2 MAN1B1 PCBP2 MMP17 GK CPT1B RBM8A RNF115 LIX1L
19	Regulation of response to stimulus	GIPR TP53BP1 TMEM101 AAAS IL4I1 GATA3 MVK EGR1 ARFGEF2 MSTN SLC15A4 CSNK1D EPHA2 POU4F2 PGLYRP2 JAM3 POLR3C PCBP2 RNF115
18	Response to abiotic stimulus	TP53BP1 AAAS CIRBP TBL2 GATA3 DNMT3A EGR1 CDKN1A RAB11FIP5 MSTN POU4F2 MT-CO2 MT-ND5 MT-CO1 MT-ND4 MT-ATP6 CPT1B TXNIP
18	Regulation of multicellular organismal process	TP53BP1 IL4I1 GATA3 HDAC5 EGR1 POLR3GL ARFGEF2 RAB11FIP5 MSTN EPHA2 POU4F2 SPON2 PGLYRP2 HSPB7 MAF SP1 POLR3C PCBP2
18	Regulation of biological quality	SLC4A1 MLXIPL GIPR CIRBP IL4I1 GATA3 EGR1 CDKN1A PEX11B RAB11FIP5 MSTN SLC15A4 POU4F2 ELAVL4 JAM3 HJV MAFA MT-CO2
15	Regulation of molecular function	SLC4A1 GIPR TP53BP1 MAPRE3 GATA3 HDAC5 EGR1 ARFGEF2 CDKN1A MSTN EPHA2 POU4F2 INKA2 TXNIP ID3
14	Reproduction	DDX20 AAAS GATA3 SMC3 DNMT3A EGR1 HROB AMHR2 TUBGCP4 MSTN NCAPD3 POU4F2 JAM3 RNF212
14	Reproductive process	DDX20 AAAS GATA3 SMC3 DNMT3A EGR1 HROB AMHR2 TUBGCP4 MSTN NCAPD3 POU4F2 JAM3 RNF212
14	Immune system development	SLC4A1 TP53BP1 EFNA2 IL4I1 GATA3 HDAC5 EGR1 CDKN1A SLC15A4 EPHA2 POU4F2 PGLYRP2 JAM3 SP7
14	Immune response	GIPR TP53BP1 IL4I1 GATA3 EGR1 SLC15A4 EPHA2 VPS26B SPON2 PGLYRP2 JAM3 POLR3C PCBP2 RAB44
14	Anatomical structure morphogenesis	MLXIPL EFNA2 GATA3 HDAC5 ZBTB17 AMHR2 EPHA2 POU4F2 ZIC3 DPYSL5 ELAVL4 JAM3 NYAP1 SP1
14	Regulation of developmental process	TP53BP1 IL4I1 GATA3 HDAC5 CDKN1A MSTN CSNK1D EPHA2 POU4F2 PGLYRP2 ELAVL4 SP7 MAF SP1
13	Regulation of immune system process	GIPR TP53BP1 IL4I1 GATA3 CDKN1A MSTN SLC15A4 POU4F2 SPON2 PGLYRP2 JAM3 POLR3C PCBP2
13	Response to endogenous stimulus	GATA3 HDAC5 DNMT3A EGR1 CDKN1A AMHR2 MSTN CSNK1D POU4F2 ELAVL4 HJV SP1 TXNIP
13	Regulation of signaling	GIPR TMEM101 GATA3 EGR1 ARFGEF2 RAB11FIP5 MSTN SLC15A4 CSNK1D EPHA2 POU4F2 ELAVL4 RNF115
13	Regulation of localization	GIPR AAAS GATA3 HDAC5 REEP2 CPLANE2 RAB11FIP5 MSTN EPHA2 POU4F2 JAM3 SP1 CLCNKA
12	Response to biotic stimulus	IL4I1 GATA3 HDAC5 EGR1 SLC15A4 EPHA2 VPS26B SPON2 PGLYRP2 POLR3C PCBP2 TXNIP
11	System process	SLC4A1 AAAS GATA3 REEP2 RAB11FIP5 MSTN POU4F2 ELAVL4 JAM3 HSPB7 CLCNKA
11	Cell population proliferation	MLXIPL DDX20 IL4I1 GATA3 ZBTB17 EGR1 CDKN1A MSTN EPHA2 SP1 TXNIP
11	Biological process involved in interspecies interaction between organisms	GATA3 HDAC5 EGR1 SLC15A4 EPHA2 VPS26B SPON2 PGLYRP2 SP1 POLR3C PCBP2
10	Locomotion	EFNA2 GATA3 HDAC5 MSTN SLC16A3 EPHA2 POU4F2 DPYSL5 JAM3 SP1
10	Response to other organism	GATA3 HDAC5 EGR1 SLC15A4 EPHA2 VPS26B SPON2 PGLYRP2 POLR3C PCBP2
9	Cell cycle process	TP53BP1 MAPRE3 AAAS SMC3 CDKN1A TUBGCP4 CSNK1D NCAPD3 RNF212
9	Leukocyte activation	TP53BP1 IL4I1 GATA3 HDAC5 EGR1 CDKN1A SLC15A4 PGLYRP2 RAB44
7	Immune effector process	TP53BP1 IL4I1 GATA3 SLC15A4 SPON2 PGLYRP2 RAB44
7	Multicellular organism reproduction	DDX20 DNMT3A EGR1 HROB MSTN POU4F2 JAM3
7	Regulation of locomotion	GATA3 HDAC5 MSTN EPHA2 POU4F2 JAM3 SP1
7	Taxis	EFNA2 GATA3 MSTN EPHA2 POU4F2 DPYSL5 JAM3
7	Multicellular organismal reproductive process	DDX20 DNMT3A EGR1 HROB MSTN POU4F2 JAM3
7	Cell motility	GATA3 HDAC5 MSTN SLC16A3 EPHA2 JAM3 SP1
7	Localization of cell	GATA3 HDAC5 MSTN SLC16A3 EPHA2 JAM3 SP1
6	Biological adhesion	IL4I1 GATA3 EPHA2 ITGA10 SPON2 JAM3
6	Multi-organism process	DDX20 AAAS DNMT3A HROB POU4F2 JAM3
6	Developmental process involved in reproduction	DDX20 GATA3 DNMT3A AMHR2 POU4F2 JAM3
6	Cell adhesion	IL4I1 GATA3 EPHA2 ITGA10 SPON2 JAM3
6	Sexual reproduction	DDX20 AAAS DNMT3A HROB POU4F2 JAM3
6	Multi-organism reproductive process	DDX20 AAAS DNMT3A HROB POU4F2 JAM3
5	Rhythmic process	EGR1 MSTN CSNK1D SP1 ID3
5	Anatomical structure formation involved in morphogenesis	GATA3 HDAC5 EPHA2 JAM3 SP1
4	Behavior	AAAS EGR1 MYG1 ELAVL4
4	Growth	GATA3 CDKN1A MSTN POU4F2
4	Myeloid cell homeostasis	SLC4A1 GATA3 SLC15A4 JAM3
4	Production of molecular mediator of immune response	TP53BP1 GATA3 SLC15A4 SPON2
4	Regulation of cell adhesion	IL4I1 GATA3 EPHA2 JAM3
4	Regulation of cellular component biogenesis	MAPRE3 MSTN EPHA2 JAM3
4	Developmental growth	GATA3 CDKN1A MSTN POU4F2
4	Leukocyte migration	GATA3 MSTN SLC16A3 JAM3
3	Circadian rhythm	EGR1 CSNK1D ID3
3	Locomotory behavior	EGR1 MYG1 ELAVL4
3	Regulation of growth	CDKN1A MSTN POU4F2
3	Hormone metabolic process	IL4I1 GATA3 EGR1
2	Leukocyte homeostasis	SLC15A4 JAM3
2	Somatic diversification of immune receptors	TP53BP1 SLC15A4
2	Autophagy	VPS26B LIX1L
2	Response to activity	HDAC5 MSTN
2	Cell growth	CDKN1A POU4F2
2	Methylation	GATA3 DNMT3A
2	Ovulation cycle	EGR1 MSTN
2	Response to estrogen	GATA3 MSTN
2	Maintenance of cell number	SMC3 ZIC3
2	Meiotic cell cycle process	NCAPD3 RNF212
1	Activation of immune response	GATA3
1	Rhythmic behavior	EGR1
1	Ovulation cycle process	MSTN
1	Modulation of process of other organism	SP1
1	Regulation of circadian rhythm	CSNK1D
1	DNA methylation involved in gamete generation	DNMT3A
1	Muscle adaptation	MSTN
1	T cell selection	GATA3
1	Detection of stimulus	PGLYRP2
1	Multi-organism localization	AAAS

### Sheet: Bayescan_Finch
N	High level GO category	Genes
23	Response to stimulus	JAM3 EFNA2 ID3 SLC4A1 GATA3 MAN1B1 POU4F2 CSNK1D SLC15A4 MVK TP53BP1 SPON2 MSTN MAFA HJV POLR3C ASB16 RNF115 TXNIP CPT1B VPS26B HROB DPYSL5
20	Multicellular organismal process	JAM3 EFNA2 ID3 SLC4A1 ZBTB17 GATA3 ZIC3 POU4F2 MMP17 SLC15A4 ELAVL4 TP53BP1 SMC3 SPON2 MSTN DBX1 POLR3C TXNIP HSPB7 DPYSL5
19	Regulation of metabolic process	ID3 SLC4A1 ZBTB17 GATA3 ZIC3 POU4F2 CSNK1D MAF SLC15A4 ELAVL4 TP53BP1 SMC3 SPON2 MSTN MAFA HJV DBX1 POLR3C HDAC5
18	Developmental process	JAM3 EFNA2 ID3 SLC4A1 ZBTB17 GATA3 ZIC3 POU4F2 MMP17 SLC15A4 ELAVL4 TP53BP1 SMC3 MSTN DBX1 TXNIP HSPB7 DPYSL5
18	Cellular response to stimulus	JAM3 EFNA2 ID3 GATA3 MAN1B1 POU4F2 CSNK1D SLC15A4 TP53BP1 SPON2 MSTN MAFA HJV ASB16 RNF115 TXNIP VPS26B HROB
17	Anatomical structure development	JAM3 EFNA2 ID3 SLC4A1 ZBTB17 GATA3 ZIC3 POU4F2 MMP17 SLC15A4 ELAVL4 TP53BP1 MSTN DBX1 TXNIP HSPB7 DPYSL5
16	Biosynthetic process	ID3 UBTF ZBTB17 GATA3 ZIC3 POU4F2 MAF MMAB MVK TP53BP1 SMC3 MSTN MAFA HJV DBX1 POLR3C
15	Cellular component organization or biogenesis	NCAPD3 JAM3 SLC4A1 GATA3 POU4F2 CSNK1D PEX11B ELAVL4 TP53BP1 TUBGCP4 SMC3 RNF212 MSTN HDAC5 DPYSL5
15	Cellular component organization	NCAPD3 JAM3 SLC4A1 GATA3 POU4F2 CSNK1D PEX11B ELAVL4 TP53BP1 TUBGCP4 SMC3 RNF212 MSTN HDAC5 DPYSL5
15	Positive regulation of biological process	JAM3 ID3 ZBTB17 GATA3 ZIC3 POU4F2 CSNK1D SLC15A4 ELAVL4 TP53BP1 SPON2 MSTN MAFA HJV POLR3C
14	Localization	JAM3 SLC4A1 GATA3 POU4F2 MRC2 SLC16A3 CSNK1D SLC15A4 CSE1L SPON2 MSTN MAFA VPS26B G6PC3
12	Negative regulation of biological process	JAM3 ID3 SLC4A1 ZBTB17 GATA3 POU4F2 MVK ELAVL4 TP53BP1 MSTN RNF115 TXNIP
11	Immune system process	JAM3 EFNA2 SLC4A1 GATA3 POU4F2 SLC15A4 TP53BP1 SPON2 MSTN POLR3C VPS26B
11	Signaling	JAM3 EFNA2 GATA3 POU4F2 CSNK1D SLC15A4 MSTN MAFA HJV ASB16 RNF115
11	Response to stress	JAM3 SLC4A1 GATA3 MAN1B1 SLC15A4 MVK TP53BP1 SPON2 POLR3C VPS26B HROB
11	Response to chemical	JAM3 ID3 GATA3 MAN1B1 POU4F2 SPON2 MSTN MAFA HJV VPS26B DPYSL5
11	Establishment of localization	SLC4A1 GATA3 POU4F2 MRC2 SLC16A3 SLC15A4 CSE1L SPON2 MAFA VPS26B G6PC3
10	Response to external stimulus	JAM3 GATA3 POU4F2 SLC15A4 MVK SPON2 MSTN POLR3C VPS26B DPYSL5
10	Regulation of response to stimulus	JAM3 GATA3 POU4F2 CSNK1D SLC15A4 MVK TP53BP1 MSTN POLR3C RNF115
10	Regulation of biological quality	JAM3 SLC4A1 GATA3 POU4F2 PEX11B SLC15A4 ELAVL4 MSTN MAFA HJV
8	Regulation of immune system process	JAM3 GATA3 POU4F2 SLC15A4 TP53BP1 SPON2 MSTN POLR3C
8	Anatomical structure morphogenesis	JAM3 ID3 ZBTB17 GATA3 ZIC3 POU4F2 ELAVL4 DPYSL5
7	Immune system development	JAM3 EFNA2 SLC4A1 GATA3 POU4F2 SLC15A4 TP53BP1
7	Immune response	JAM3 GATA3 SLC15A4 TP53BP1 SPON2 POLR3C VPS26B
6	Response to biotic stimulus	GATA3 SLC15A4 SPON2 POLR3C TXNIP VPS26B
6	Macromolecule localization	JAM3 SLC4A1 CSNK1D CSE1L MAFA VPS26B
6	Cellular component biogenesis	JAM3 CSNK1D TP53BP1 TUBGCP4 SMC3 MSTN
5	Reproduction	NCAPD3 JAM3 GATA3 SMC3 RNF212
5	Reproductive process	NCAPD3 JAM3 GATA3 SMC3 RNF212
5	Locomotion	JAM3 GATA3 POU4F2 MSTN DPYSL5
5	System process	JAM3 SLC4A1 GATA3 POU4F2 ELAVL4
5	Catabolic process	SLC4A1 MAN1B1 MRC2 ELAVL4 RNF115
5	Regulation of signaling	GATA3 CSNK1D SLC15A4 MSTN RNF115
5	Taxis	JAM3 GATA3 POU4F2 MSTN DPYSL5
5	Biological process involved in interspecies interaction between organisms	GATA3 SLC15A4 SPON2 POLR3C VPS26B
5	Regulation of developmental process	ID3 GATA3 POU4F2 TP53BP1 MSTN
5	Regulation of multicellular organismal process	GATA3 POU4F2 TP53BP1 SPON2 POLR3C
5	Cellular localization	JAM3 SLC4A1 CSNK1D CSE1L VPS26B
5	Response to other organism	GATA3 SLC15A4 SPON2 POLR3C VPS26B
4	Immune effector process	GATA3 SLC15A4 TP53BP1 SPON2
4	Myeloid cell homeostasis	JAM3 SLC4A1 GATA3 SLC15A4
4	Production of molecular mediator of immune response	GATA3 SLC15A4 TP53BP1 SPON2
4	Response to endogenous stimulus	GATA3 POU4F2 MSTN HJV
4	Cell cycle process	NCAPD3 CSNK1D SMC3 RNF212
4	Regulation of localization	JAM3 GATA3 POU4F2 MSTN
4	Regulation of locomotion	JAM3 GATA3 POU4F2 MSTN
4	Regulation of molecular function	ID3 SLC4A1 GATA3 MSTN
3	Biological adhesion	JAM3 GATA3 SPON2
3	Growth	GATA3 POU4F2 MSTN
3	Cell adhesion	JAM3 GATA3 SPON2
3	Cell population proliferation	ZBTB17 GATA3 MSTN
3	Leukocyte activation	GATA3 SLC15A4 TP53BP1
3	Developmental growth	GATA3 POU4F2 MSTN
3	Cell motility	JAM3 GATA3 MSTN
3	Leukocyte migration	JAM3 GATA3 MSTN
3	Localization of cell	JAM3 GATA3 MSTN
2	Behavior	MMP17 ELAVL4
2	Leukocyte homeostasis	JAM3 SLC15A4
2	Somatic diversification of immune receptors	SLC15A4 TP53BP1
2	Developmental process involved in reproduction	JAM3 GATA3
2	Response to abiotic stimulus	GATA3 CPT1B
2	Regulation of cell adhesion	JAM3 GATA3
2	Regulation of growth	POU4F2 MSTN
2	Regulation of cellular component biogenesis	JAM3 MSTN
2	Anatomical structure formation involved in morphogenesis	JAM3 GATA3
2	Meiotic cell cycle process	NCAPD3 RNF212
1	Rhythmic process	ID3
1	Multi-organism process	JAM3
1	Activation of immune response	GATA3
1	Circadian rhythm	ID3
1	Locomotory behavior	ELAVL4
1	Feeding behavior	MMP17
1	Cell growth	POU4F2
1	Sexual reproduction	JAM3
1	Methylation	GATA3
1	Multicellular organism reproduction	JAM3
1	Hormone metabolic process	GATA3
1	Response to estrogen	GATA3
1	Multi-organism reproductive process	JAM3
1	T cell selection	GATA3
1	Multicellular organismal reproductive process	JAM3
1	Maintenance of cell number	SMC3

### Sheet: BayeScan_Pathways_Human
Enrichment FDR	nGenes	Pathway Genes	Fold Enrichment	Pathway	URL	Genes
3.57181e-06	10	203	11.0094	Diabetic cardiomyopathy	http://www.genome.jp/kegg-bin/show_pathway?hsa05415	SP1 MT-CO2 MT-ND2 MT-ND5 MT-CO1 MT-ND4 MT-ND1 MT-ATP6 MT-CO3 CPT1B
1.08303e-05	8	134	13.3427	Oxidative phosphorylation	http://www.genome.jp/kegg-bin/show_pathway?hsa00190	MT-CO2 MT-ND2 MT-ND5 MT-CO1 MT-ND4 MT-ND1 MT-ATP6 MT-CO3
4.58179e-05	9	232	8.66988	Thermogenesis	http://www.genome.jp/kegg-bin/show_pathway?hsa04714	MT-CO2 MT-ND2 MT-ND5 MT-CO1 MT-ND4 MT-ND1 MT-ATP6 MT-CO3 CPT1B
0.000127072	9	272	7.3949	Prion disease	http://www.genome.jp/kegg-bin/show_pathway?hsa05020	EGR1 MT-CO2 MT-ND2 MT-ND5 MT-CO1 MT-ND4 MT-ND1 MT-ATP6 MT-CO3
0.000200394	8	223	8.01759	Chemical carcinogenesis	http://www.genome.jp/kegg-bin/show_pathway?hsa05208	MT-CO2 MT-ND2 MT-ND5 MT-CO1 MT-ND4 MT-ND1 MT-ATP6 MT-CO3
0.000219041	9	306	6.57324	Huntington disease	http://www.genome.jp/kegg-bin/show_pathway?hsa05016	SP1 MT-CO2 MT-ND2 MT-ND5 MT-CO1 MT-ND4 MT-ND1 MT-ATP6 MT-CO3
0.00051162	8	266	6.72151	Parkinson disease	http://www.genome.jp/kegg-bin/show_pathway?hsa05012	MT-CO2 MT-ND2 MT-ND5 MT-CO1 MT-ND4 MT-ND1 MT-ATP6 MT-CO3
0.000631506	9	363	5.54108	Amyotrophic lateral sclerosis	http://www.genome.jp/kegg-bin/show_pathway?hsa05014	SRSF3 MT-CO2 MT-ND2 MT-ND5 MT-CO1 MT-ND4 MT-ND1 MT-ATP6 MT-CO3
0.00495009	8	383	4.6682	Alzheimer disease	http://www.genome.jp/kegg-bin/show_pathway?hsa05010	MT-CO2 MT-ND2 MT-ND5 MT-CO1 MT-ND4 MT-ND1 MT-ATP6 MT-CO3
0.0110557	4	93	9.61248	TGF-beta signaling pathway	http://www.genome.jp/kegg-bin/show_pathway?hsa04350	AMHR2 HJV SP1 ID3
0.0139067	16	1527	2.34174	Metabolic pathways	http://www.genome.jp/kegg-bin/show_pathway?hsa01100	IL4I1 MVK DNMT3A MMAB G6PC3 MAN1B1 UAP1L1 MT-CO2 MT-ND2 MT-ND5 MT-CO1 GK MT-ND4 MT-ND1 MT-ATP6 MT-CO3
0.0139067	4	106	8.43359	Parathyroid hormone synthesis, secretion and action	http://www.genome.jp/kegg-bin/show_pathway?hsa04928	GATA3 EGR1 SP1 MMP17
0.0139067	8	475	3.76405	Pathways of neurodegeneration	http://www.genome.jp/kegg-bin/show_pathway?hsa05022	MT-CO2 MT-ND2 MT-ND5 MT-CO1 MT-ND4 MT-ND1 MT-ATP6 MT-CO3
0.0430525	4	148	6.04028	Retrograde endocannabinoid signaling	http://www.genome.jp/kegg-bin/show_pathway?hsa04723	MT-ND2 MT-ND5 MT-ND4 MT-ND1
0.0472964	4	155	5.76749	Non-alcoholic fatty liver disease	http://www.genome.jp/kegg-bin/show_pathway?hsa04932	MLXIPL MT-CO2 MT-CO1 MT-CO3
0.0597042	3	87	7.70656	Cardiac muscle contraction	http://www.genome.jp/kegg-bin/show_pathway?hsa04260	MT-CO2 MT-CO1 MT-CO3
0.0810556	2	34	13.1465	RNA polymerase	http://www.genome.jp/kegg-bin/show_pathway?hsa03020	POLR3GL POLR3C
0.0825189	4	192	4.65605	Transcriptional misregulation in cancer	http://www.genome.jp/kegg-bin/show_pathway?hsa05202	ZBTB17 CDKN1A MAF SP1
0.0860105	3	108	6.20806	Nucleocytoplasmic transport	http://www.genome.jp/kegg-bin/show_pathway?hsa03013	AAAS CSE1L RBM8A
0.0860105	3	108	6.20806	Insulin resistance	http://www.genome.jp/kegg-bin/show_pathway?hsa04931	MLXIPL G6PC3 CPT1B
0.123312	3	126	5.3212	Cell cycle	http://www.genome.jp/kegg-bin/show_pathway?hsa04110	SMC3 ZBTB17 CDKN1A
0.127214	2	50	8.93961	Cysteine and methionine metabolism	http://www.genome.jp/kegg-bin/show_pathway?hsa00270	IL4I1 DNMT3A
0.127214	5	354	3.15664	PI3K-Akt signaling pathway	http://www.genome.jp/kegg-bin/show_pathway?hsa04151	EFNA2 CDKN1A G6PC3 EPHA2 ITGA10
0.150457	1	6	37.2484	Phenylalanine, tyrosine and tryptophan biosynthesis	http://www.genome.jp/kegg-bin/show_pathway?hsa00400	IL4I1
0.17649	2	63	7.09493	Cytosolic DNA-sensing pathway	http://www.genome.jp/kegg-bin/show_pathway?hsa04623	POLR3GL POLR3C
0.179703	2	65	6.87662	Inflammatory bowel disease	http://www.genome.jp/kegg-bin/show_pathway?hsa05321	GATA3 MAF
0.18	3	161	4.16441	MicroRNAs in cancer	http://www.genome.jp/kegg-bin/show_pathway?hsa05206	EFNA2 DNMT3A CDKN1A
0.186063	2	69	6.47798	Adipocytokine signaling pathway	http://www.genome.jp/kegg-bin/show_pathway?hsa04920	G6PC3 CPT1B
